# Microbial metabolite *p*-cresol associates with constipation in adults with high-functioning autism spectrum disorder and induces constipation-like symptoms in mice

**DOI:** 10.64898/2025.12.31.697262

**Authors:** Narjis Kraimi, David Fabregat-Safont, Juliette Canaguier, Geoffroy Mallaret, Susana Barbosa, Julie Brouillet, Florian Lejuste, Alexandru Gaman, Jean-Romain Richard, Chema Sahnoun Derbel, Anouck Amestoy, Marion Leboyer, Oscar J. Pozo, Laetitia Davidovic

**Affiliations:** Institut de Pharmacologie Moléculaire et Cellulaire, Université Côte d’Azur, CNRS, INSERM, Valbonne, France; Applied Metabolomics Research Group, Hospital del Mar Research Institute, Barcelona, Spain; Environmental and Public Health Analytical Chemistry, Research Institute for Pesticides and Water (IUPA), Univ. Jaume I, Castelló, Spain; INSERM U955 IMRB, Translational Neuropsychiatry laboratory, AP-HP, DMU IMPACT, Fédération Hospitalo-Universitaire de Médecine de Précision en Psychiatrie (FHU ADAPT), Paris Est Créteil University, Créteil, France; Fondation FondaMental, Créteil, France; GHU Psychiatrie et Neurosciences Paris, Centre Médico-Psychologique de Belleville, Paris, France; Centre Hospitalier Charles-Perrens, Pôle Universitaire de Psychiatrie de L’enfant et de L’adolescent, CNRS, Aquitaine Institute for Cognitive and Integrative Neuroscience, INCIA, UMR 5287, Université de Bordeaux, Bordeaux, France

**Author notes:** Corresponding author: Laetitia Davidovic. Equal contribution (Narjis Kraimi, David Fabregat-Safont).

**Keywords:** ASD, microbiota, *p-*cresol, gastro-intestinal symptoms, cohort

## Abstract

Gastrointestinal (GI) symptoms are prevalent in Autism Spectrum Disorder (ASD), yet their biological correlates remain poorly understood. The gut microbial metabolite *p-*cresol is reported to be elevated in ASD, but its link to specific GI symptoms in adult high-functioning adults remains unexplored. We examined the relationship between serum levels of *p-*cresol and its conjugates (*p*-cresol sulfate, *p*-cresol glucuronide) with five common GI symptoms (diarrhea, constipation, abnormal stool aspect, bloating, abdominal pain) in 272 adults with high-functioning ASD. Clinical and dietary assessments were performed, and serum metabolites were measured using targeted metabolomics in 177 patients. Females with ASD had higher rates of GI symptoms and elevated *p-*cresol compared to males. Multivariable regression analysis showed that serum *p*-cresol, but not its conjugates, was selectively associated with constipation frequency, independent of sex, age, and diet. No associations were observed with the other GI symptoms. In mice, chronic *p*-cresol exposure induced constipation-like GI dysfunction, supporting a causal link. These findings identify *p*-cresol as a possible mediator of constipation in ASD. This work supports the development of tailored interventions for GI symptoms in adults with ASD.

**LAY SUMMARY:** People with autism spectrum disorder (ASD) often experience gastrointestinal (GI) symptoms, but the role of the gut microbiota remains unclear. Elevated levels of *p*-cresol, a gut microbiota–derived molecule, have been reported in ASD, though its link to specific GI symptoms, particularly in adults, remains unknown. We studied 272 adults with high-functioning ASD and we found that women with ASD reported more frequently GI symptoms and had higher levels of *p*-cresol than men. Higher *p*-cresol levels were associated with more frequent constipation, but not with other GI symptoms. In mice, *p*-cresol treatment induced signs of constipation, suggesting a causal role. Overall, our findings indicate that *p*-cresol may contribute to constipation in adults with ASD and support the need personalized medical approaches to digestive health in adults with ASD.
