## Supplementary Table 1 for "Microbial metabolite *p*-cresol associates with constipation in adults with high-functioning autism spectrum disorder and induces constipation-like symptoms in mice"

### Sheet: List of diet variables
Supplementary Table S1. Principal component analysis of dietary components
Variable code	Description
AL02A01	1. Meat (beef, veal, lamb, pork...)
AL02A02	2. Poultry (chicken, turkey...)
AL02A03	3. Fish or seafood
AL02A04	4. Eggs
AL02A05	5. Cured meats and offal (ham, pâté, bacon, blood sausage, andouillette...)
AL02A06	6. Milk
AL02A07	7. Dairy products (petits suisses, yogurts, fromage blanc...)
AL02A08	8. Sugary desserts (desserts, custards, mousses, ice cream...)
AL02A09	9. Low-fat dairy products and desserts (0% or 20%)
AL02A10	10. Cheese
AL02A11	11. Low-fat cheese
AL02A12	12. White bread, rusks
AL02A13	13. Wholemeal bread, multigrain, buckwheat, rye bread, whole rusks
AL02A14	14. Breakfast cereals
AL02A15	15. Starchy foods (pasta, potatoes, rice, semoli...)
AL02A16	16. Brown rice or wholemeal pasta
AL02A17	17. Dried vegetables (lentils, white beans, chickpeas...)
AL02A18	18. Raw or cooked vegetables
AL02A19	19. Fresh fruits
AL02A20	20. Commercial ready-made meals (canned, frozen, deli: couscous, cassoulet, sauerkraut...)
AL02A21	21. Low-fat commercial ready-made meals
AL02A22	22. Fast food (hamburgers, kebabs, sandwiches, pizza, quiches...)
AL02A23	23. Fried foods (fries, chips, doughnuts, breaded meats or fish...)
AL02A24	24. Savory biscuits, peanuts, and other scks
AL02A25	25. Pastries, cakes, viennoiseries
AL02A26	26. Sweet biscuits, cereal or chocolate bars, candies, chocolate
AL02A27	27. Low-fat sweet biscuits, cereal or chocolate bars, candies, chocolate
AL02A28	28. Butter, margarine (for breakfast, as a side, in meal preparation)
AL02A29	29. Oil (for seasoning or cooking)

### Sheet: Data summary
Total number of variables	29
Component selection method	Parallel analysis
Random seed	12328337
Number of simulations	1000
Number of selected components	4
Rows analyzed (# cases)	154 (56.61%)

### Sheet: PC summary
	PC1	PC2	PC3	PC4
Eigenvalue	9.491	7.702	5.82	5.465
Proportion of variance	13.98%	11.35%	8.57%	8.05%
Cumulative proportion of variance	13.98%	25.33%	33.90%	41.95%
Component selection	Selected	Selected	Selected	Selected

### Sheet: Variables loadings
Var	PC1	PC2	PC3	PC4
AL02A01	-0.868506	0.00446729	-0.416775	0.496074	1. Meat (beef, veal, lamb, pork...)
AL02A02	-0.695379	0.0617054	-0.259789	0.395482	2. Poultry (chicken, turkey...)
AL02A03	-0.0644224	-0.189503	0.312639	0.410908	3. Fish or seafood
AL02A04	0.0533534	-0.374693	0.24049	0.553315	4. Eggs
AL02A05	-0.720378	-0.17668	-0.537873	0.0573758	5. Cured meats and offal (ham, pâté, bacon, blood sausage, andouillette...)
AL02A06	-1.02431	0.535423	1.38152	0.401491	6. Milk
AL02A07	-0.800092	-0.872993	0.673031	0.295268	7. Dairy products (petits suisses, yogurts, fromage blanc...)
AL02A08	-1.11648	-0.267462	-0.148586	-0.786429	8. Sugary desserts (desserts, custards, mousses, ice cream...)
AL02A09	-0.105343	-0.169559	0.144112	-0.103697	9. Low-fat dairy products and desserts (0% or 20%)
AL02A10	-0.495741	-0.775331	0.0996561	0.439989	10. Cheese
AL02A11	-0.00844166	0.0161774	0.141858	0.0461127	11. Low-fat cheese
AL02A12	-0.605227	-0.184077	-0.158564	1.11389	12. White bread, rusks
AL02A13	0.782587	-0.718059	0.341577	-0.479237	13. Wholemeal bread, multigrain, buckwheat, rye bread, whole rusks
AL02A14	-0.210015	0.046348	1.36461	-0.383125	14. Breakfast cereals
AL02A15	-0.214873	-0.448681	-0.0564974	-0.289518	15. Starchy foods (pasta, potatoes, rice, semoli...)
AL02A16	0.45657	-0.433983	0.396537	-0.305669	16. Brown rice or wholemeal pasta
AL02A17	0.338895	-0.652007	0.233472	-0.161202	17. Dried vegetables (lentils, white beans, chickpeas...)
AL02A18	0.699149	-0.784233	0.0379994	0.136078	18. Raw or cooked vegetables
AL02A19	0.437735	-1.10736	0.277091	0.198445	19. Fresh fruits
AL02A20	-0.735976	0.0070501	0.162422	-0.539803	20. Commercial ready-made meals (canned, frozen, deli: couscous, cassoulet, sauerkraut...)
AL02A21	-0.182905	-0.0430882	0.139323	-0.0395404	21. Low-fat commercial ready-made meals
AL02A22	-0.49329	0.0700932	-0.0923859	-0.126575	22. Fast food (hamburgers, kebabs, sandwiches, pizza, quiches...)
AL02A23	-0.619492	0.0157388	-0.202152	-0.153151	23. Fried foods (fries, chips, doughnuts, breaded meats or fish...)
AL02A24	-0.247193	-0.149295	-0.164848	-0.127793	24. Savory biscuits, peanuts, and other scks
AL02A25	-0.659406	-0.197501	-0.10122	-0.405521	25. Pastries, cakes, viennoiseries
AL02A26	-0.721118	-0.690816	-0.278635	-0.880814	26. Sweet biscuits, cereal or chocolate bars, candies, chocolate
AL02A27	-0.103794	-0.0493529	0.16686	-0.305331	27. Low-fat sweet biscuits, cereal or chocolate bars, candies, chocolate
AL02A28	-0.400409	-1.17866	-0.382315	0.0547827	28. Butter, margarine (for breakfast, as a side, in meal preparation)
AL02A29	0.269934	-0.771242	-0.13384	0.496994	29. Oil (for seasoning or cooking)

### Sheet: Var. contributions
Var	PC1	PC2	PC3	PC4
AL02A11	7.50796e-06	3.39811e-05	0.00345777	0.00038911	11. Low-fat cheese
AL02A04	0.00029991	0.0182293	0.00993758	0.0560243	4. Eggs
AL02A03	0.000437261	0.00466284	0.0167948	0.0308973	3. Fish or seafood
AL02A27	0.00113505	0.000316261	0.004784	0.0170598	27. Low-fat sweet biscuits, cereal or chocolate bars, candies, chocolate
AL02A09	0.00116918	0.00373303	0.0035685	0.0019677	9. Low-fat dairy products and desserts (0% or 20%)
AL02A21	0.00352465	0.000241066	0.00333528	0.000286097	21. Low-fat commercial ready-made meals
AL02A14	0.00464693	0.000278921	0.319967	0.0268604	14. Breakfast cereals
AL02A15	0.00486443	0.0261394	0.000548459	0.0153385	15. Starchy foods (pasta, potatoes, rice, semoli...)
AL02A24	0.0064378	0.00289407	0.00466931	0.00298844	24. Savory biscuits, peanuts, and other scks
AL02A29	0.00767681	0.0772326	0.00307795	0.0451995	29. Oil (for seasoning or cooking)
AL02A17	0.0121003	0.0551982	0.00936605	0.00475522	17. Dried vegetables (lentils, white beans, chickpeas...)
AL02A28	0.0168917	0.180384	0.0251148	0.000549185	28. Butter, margarine (for breakfast, as a side, in meal preparation)
AL02A19	0.0201878	0.15922	0.0131926	0.00720627	19. Fresh fruits
AL02A16	0.0219625	0.0244549	0.027018	0.0170976	16. Brown rice or wholemeal pasta
AL02A22	0.0256373	0.000637928	0.00146656	0.00293177	22. Fast food (hamburgers, kebabs, sandwiches, pizza, quiches...)
AL02A10	0.0258926	0.0780539	0.00170645	0.0354255	10. Cheese
AL02A12	0.0385925	0.00439967	0.00432014	0.227048	12. White bread, rusks
AL02A23	0.0404331	3.21634e-05	0.00702173	0.00429213	23. Fried foods (fries, chips, doughnuts, breaded meats or fish...)
AL02A25	0.0458113	0.00506475	0.00176044	0.0300925	25. Pastries, cakes, viennoiseries
AL02A02	0.0509459	0.000494386	0.0115965	0.0286211	2. Poultry (chicken, turkey...)
AL02A18	0.0514999	0.0798564	0.000248108	0.0033885	18. Raw or cooked vegetables
AL02A05	0.0546748	0.00405315	0.0497103	0.000602406	5. Cured meats and offal (ham, pâté, bacon, blood sausage, andouillette...)
AL02A26	0.0547872	0.0619647	0.01334	0.141971	26. Sweet biscuits, cereal or chocolate bars, candies, chocolate
AL02A20	0.0570681	6.45372e-06	0.00453291	0.0533214	20. Commercial ready-made meals (canned, frozen, deli: couscous, cassoulet, sauerkraut...)
AL02A13	0.0645255	0.0669483	0.0200477	0.0420273	13. Wholemeal bread, multigrain, buckwheat, rye bread, whole rusks
AL02A07	0.0674444	0.0989559	0.0778318	0.0159538	7. Dairy products (petits suisses, yogurts, fromage blanc...)
AL02A01	0.0794717	2.59124e-06	0.0298463	0.0450324	1. Meat (beef, veal, lamb, pork...)
AL02A06	0.110543	0.0372232	0.327945	0.0294974	6. Milk
AL02A08	0.13133	0.00928845	0.00379354	0.113175	8. Sugary desserts (desserts, custards, mousses, ice cream...)

### Sheet: Covariance matrix
Var	AL02A01	AL02A02	AL02A03	AL02A04	AL02A05	AL02A06	AL02A07	AL02A08	AL02A09	AL02A10	AL02A11	AL02A12	AL02A13	AL02A14	AL02A15	AL02A16	AL02A17	AL02A18	AL02A19	AL02A20	AL02A21	AL02A22	AL02A23	AL02A24	AL02A25	AL02A26	AL02A27	AL02A28	AL02A29
AL02A01	2.34106	1.35354	0.410576	0.371361	1.03803	0.518122	0.49079	0.503862	0.0653595	0.359477	-0.0196078	0.554367	-0.676768	-0.618538	0	-0.292335	-0.439691	-0.430184	-0.157457	0.26025	0.111705	0.6429	0.640523	0.195484	0.190731	0.320856	0.0077243	0.207368	-0.152109
AL02A02	1.35354	1.84483	0.49427	0.208556	0.633393	0.632544	0.323827	0.301418	-0.0177404	0.000933707	0.0728291	0.398099	-0.700195	-0.36109	0.0177404	-0.161107	-0.294542	-0.346745	-0.293948	0.223495	0.0297089	0.248621	0.552754	0.302691	0.139716	0.343434	-0.0283507	0.278754	-0.00882777
AL02A03	0.410576	0.49427	1.64965	0.494652	0.04694	0.508955	0.554961	-0.045879	-0.0177404	0.21662	-0.00233427	0.0730838	0.0927341	0.0438418	-0.420168	0.300272	0.155844	0.20376	0.344198	-0.444657	0.0157457	-0.140565	-0.287115	-0.0036075	-0.0777523	0.0614973	0.100586	-0.113997	0.0559375
AL02A04	0.371361	0.208556	0.494652	1.76916	0.0926916	0.377302	0.300059	-0.369875	0.215686	0.27451	0.120915	0.269162	0.483957	-0.0383244	0.0457516	0.164884	0.250149	0.224302	0.536542	-0.263518	0.0680333	0.108734	-0.0686275	-0.0614973	-0.32145	-0.337195	-0.0926916	0.426619	0.393939
AL02A05	1.03803	0.633393	0.04694	0.0926916	2.10576	-0.073678	0.306595	0.724896	0.0980392	0.529412	0.00653595	0.308378	-0.303624	-0.296494	0.104575	-0.426619	-0.351159	-0.341058	-0.208556	0.0861557	0.0386215	0.45514	0.457516	0.471182	0.410576	0.68568	-0.0861557	0.518122	-0.15508
AL02A06	0.518122	0.632544	0.508955	0.377302	-0.073678	4.36822	0.768865	0.53824	0.0774977	0.0550887	0.277311	0.547237	-0.799932	1.47882	-0.0840336	-0.378745	-0.36075	-0.706901	-0.437399	0.637807	0.278669	0.157627	0.279178	-0.255326	0.399542	-0.139632	0.156778	-0.294457	-0.536287
AL02A07	0.49079	0.323827	0.554961	0.300059	0.306595	0.768865	3.70291	0.83363	0.150327	1.4902	-0.0718954	0.326203	-0.0213904	0.550208	0.222222	-0.0612002	0.106952	0.0724896	0.682709	0.456922	0.147356	0.249554	0.00653595	0.00950683	0.183601	0.559121	0.170529	0.629828	0.146168
AL02A08	0.503862	0.301418	-0.045879	-0.369875	0.724896	0.53824	0.83363	3.07126	0.257703	0.233427	-0.116246	0.130125	-0.274892	0.101562	0.369748	-0.27642	-0.0116289	-0.641329	-0.448943	0.809396	0.144088	0.362533	0.708217	0.0800017	0.96418	1.52317	0.378745	0.737204	-0.458874
AL02A09	0.0653595	-0.0177404	-0.0177404	0.215686	0.0980392	0.0774977	0.150327	0.257703	1.12232	0.208217	0.162465	0.183007	0.391223	0.146592	0.0999066	0.269841	0.0616246	-0.0971055	0.113912	0.279178	0.27451	0.0401494	0.0681606	0.144725	-0.19141	0.156863	0.309991	0.11578	-0.139122
AL02A10	0.359477	0.000933707	0.21662	0.27451	0.529412	0.0550887	1.4902	0.233427	0.208217	3.15966	-0.0102708	0.51634	0.022409	-0.0999066	0.0989729	-0.110177	0.00466853	0.199813	0.396825	0.306256	0.150327	0.206349	-0.047619	0.356676	0.142857	0.366013	-0.0345472	0.521942	0.345472
AL02A11	-0.0196078	0.0728291	-0.00233427	0.120915	0.00653595	0.277311	-0.0718954	-0.116246	0.162465	-0.0102708	0.535481	0.176471	0.104108	0.0994398	0.0205415	0.304855	-0.00840336	-0.11718	0.0634921	-0.00420168	0.212418	-0.0354809	-0.0182073	0.0527544	-0.112045	-0.0490196	0.0896359	0.00560224	-0.164332
AL02A12	0.554367	0.398099	0.0730838	0.269162	0.308378	0.547237	0.326203	0.130125	0.183007	0.51634	0.176471	3.75282	-0.741533	-0.198455	0.189542	-0.256684	-0.0766488	-0.334522	0.0986334	-0.0576352	0.254308	0.0106952	0.424837	0.0528818	0.286393	-0.268568	-0.229947	0.544266	0.478907
AL02A13	-0.676768	-0.700195	0.0927341	0.483957	-0.303624	-0.799932	-0.0213904	-0.274892	0.391223	0.022409	0.104108	-0.741533	3.23899	0.124989	0.223156	0.913887	0.644003	0.604745	0.914948	-0.216323	0.112597	-0.192938	-0.338469	-0.187293	-0.422799	-0.155377	0.229862	0.468466	-0.0478737
AL02A14	-0.618538	-0.36109	0.0438418	-0.0383244	-0.296494	1.47882	0.550208	0.101562	0.146592	-0.0999066	0.0994398	-0.198455	0.124989	3.36003	0.180205	0.422333	0.283083	-0.227782	0.0174858	0.408921	0.200535	0.0589084	0.172269	0.0758425	0.2274	0.0240642	0.15177	-0.242594	0.0449877
AL02A15	0	0.0177404	-0.420168	0.0457516	0.104575	-0.0840336	0.222222	0.369748	0.0999066	0.0989729	0.0205415	0.189542	0.223156	0.180205	1.86741	0.135387	0.232493	-0.0466853	0.395892	0.132586	-0.0196078	0.038282	0.376284	-0.085901	0.570495	0.594771	-0.0550887	0.64239	0.230626
AL02A16	-0.292335	-0.161107	0.300272	0.164884	-0.426619	-0.378745	-0.0612002	-0.27642	0.269841	-0.110177	0.304855	-0.256684	0.913887	0.422333	0.135387	2.46486	0.690604	0.448561	0.535523	-0.205797	0.144682	-0.219591	0.000466853	0.213861	-0.27086	0.223113	0.286563	-0.102114	0.120109
AL02A17	-0.439691	-0.294542	0.155844	0.250149	-0.351159	-0.36075	0.106952	-0.0116289	0.0616246	0.00466853	-0.00840336	-0.0766488	0.644003	0.283083	0.232493	0.690604	1.77625	0.607928	0.741788	-0.0215601	0.12656	-0.125881	-0.125117	0.143282	-0.0643409	0.257279	0.0691792	0.453187	0.786521
AL02A18	-0.430184	-0.346745	0.20376	0.224302	-0.341058	-0.706901	0.0724896	-0.641329	-0.0971055	0.199813	-0.11718	-0.334522	0.604745	-0.227782	-0.0466853	0.448561	0.607928	2.65432	1.18428	-0.363	-0.172608	-0.452339	-0.537348	-0.138316	-0.128597	0.114973	-0.0557678	0.40438	0.848824
AL02A19	-0.157457	-0.293948	0.344198	0.536542	-0.208556	-0.437399	0.682709	-0.448943	0.113912	0.396825	0.0634921	0.0986334	0.914948	0.0174858	0.395892	0.535523	0.741788	1.18428	3.00263	-0.441049	-0.193108	-0.188863	-0.360411	-0.0272473	0.132926	0.362448	-0.0342076	0.58866	0.575588
AL02A20	0.26025	0.223495	-0.444657	-0.263518	0.0861557	0.637807	0.456922	0.809396	0.279178	0.306256	-0.00420168	-0.0576352	-0.216323	0.408921	0.132586	-0.205797	-0.0215601	-0.363	-0.441049	2.46011	0.303327	0.81555	0.476657	0.494992	0.5525	0.512478	0.230371	0.300569	-0.339954
AL02A21	0.111705	0.0297089	0.0157457	0.0680333	0.0386215	0.278669	0.147356	0.144088	0.27451	0.150327	0.212418	0.254308	0.112597	0.200535	-0.0196078	0.144682	0.12656	-0.172608	-0.193108	0.303327	0.529709	0.177659	0.186275	0.0977421	0.0136661	0.137552	0.21628	0.09388	-0.030303
AL02A22	0.6429	0.248621	-0.140565	0.108734	0.45514	0.157627	0.249554	0.362533	0.0401494	0.206349	-0.0354809	0.0106952	-0.192938	0.0589084	0.038282	-0.219591	-0.125881	-0.452339	-0.188863	0.81555	0.177659	1.3605	0.524743	0.315338	0.336644	0.164587	0.0826755	-0.13335	-0.159494
AL02A23	0.640523	0.552754	-0.287115	-0.0686275	0.457516	0.279178	0.00653595	0.708217	0.0681606	-0.047619	-0.0182073	0.424837	-0.338469	0.172269	0.376284	0.000466853	-0.125117	-0.537348	-0.360411	0.476657	0.186275	0.524743	1.49907	0.168534	0.414566	0.441176	-0.000933707	0.362278	0.022409
AL02A24	0.195484	0.302691	-0.0036075	-0.0614973	0.471182	-0.255326	0.00950683	0.0800017	0.144725	0.356676	0.0527544	0.0528818	-0.187293	0.0758425	-0.085901	0.213861	0.143282	-0.138316	-0.0272473	0.494992	0.0977421	0.315338	0.168534	1.5848	0.24217	0.35918	0.210424	0.0835243	0.188099
AL02A25	0.190731	0.139716	-0.0777523	-0.32145	0.410576	0.399542	0.183601	0.96418	-0.19141	0.142857	-0.112045	0.286393	-0.422799	0.2274	0.570495	-0.27086	-0.0643409	-0.128597	0.132926	0.5525	0.0136661	0.336644	0.414566	0.24217	2.22154	0.758764	0.0889568	0.493082	-0.160513
AL02A26	0.320856	0.343434	0.0614973	-0.337195	0.68568	-0.139632	0.559121	1.52317	0.156863	0.366013	-0.0490196	-0.268568	-0.155377	0.0240642	0.594771	0.223113	0.257279	0.114973	0.362448	0.512478	0.137552	0.164587	0.441176	0.35918	0.758764	3.20945	0.360071	0.636364	0.0285205
AL02A27	0.0077243	-0.0283507	0.100586	-0.0926916	-0.0861557	0.156778	0.170529	0.378745	0.309991	-0.0345472	0.0896359	-0.229947	0.229862	0.15177	-0.0550887	0.286563	0.0691792	-0.0557678	-0.0342076	0.230371	0.21628	0.0826755	-0.000933707	0.210424	0.0889568	0.360071	0.882608	-0.1297	-0.19506
AL02A28	0.207368	0.278754	-0.113997	0.426619	0.518122	-0.294457	0.629828	0.737204	0.11578	0.521942	0.00560224	0.544266	0.468466	-0.242594	0.64239	-0.102114	0.453187	0.40438	0.58866	0.300569	0.09388	-0.13335	0.362278	0.0835243	0.493082	0.636364	-0.1297	3.63806	0.964859
AL02A29	-0.152109	-0.00882777	0.0559375	0.393939	-0.15508	-0.536287	0.146168	-0.458874	-0.139122	0.345472	-0.164332	0.478907	-0.0478737	0.0449877	0.230626	0.120109	0.786521	0.848824	0.575588	-0.339954	-0.030303	-0.159494	0.022409	0.188099	-0.160513	0.0285205	-0.19506	0.964859	2.70996
