## Supplementary Table 2 for "Microbial metabolite *p*-cresol associates with constipation in adults with high-functioning autism spectrum disorder and induces constipation-like symptoms in mice"

### Sheet: Dataset
Supplementary Table S2. Complete dataset and transformed data
Patient ID	Sex	Age	ADOS	ADI-R Com	ADI-R Soc	ADI-R Stereo	WAIIS IQ	Diarrhea	Constipation	Abnormal stool	Bloating	Pain	pC (pg/ml)	pCS (ng/ml)	pCG (ng/ml)	Diet-PC1	Diet-PC2	Diet-PC3	Diet-PC4
1	M	20	16	5	3	2	106	0	1	0	4	0	66.8	1957	4.8	1.07861	0.371859	2.06136	-1.38449
2	M	33	7	18	12	5	116	1	0	0	1	2	10	2264	7.14	2.49948	-0.55802	-0.107465	-6.06112
3	F	21		15	14	1	113	2	0	0	0	1	54.6	1634	6.28	-1.07412	1.15313	0.0924738	0.457218
4	M	45	18				122.5	2	0	1	4	1	85.4	4654	10.55	0.556636	-2.33326	-1.83183	1.08432
5	F	42					111						122.8	1960	6.29
6	F	40	10	6			119	0	4	0	3	4
7	M	20	5	23	14		104	0	0	0	0	0	103.8	2638	9.81	-7.28347	-0.92552	3.17969	-1.0825
8	F		10	17	11	7	116	0	2	0	0	0
9	M	42					125						179.8	859	1.74
10	M	29	5	4	0	7	94	2	2	1	2	2	100.2	32	1
11	M	51	4	22	17	14	84	0	0	0	0	0				-4.44448	-3.32462	0.198409	3.30408
12	M	21	19	23	15	11	103	0	0	0	0	0	148.6	6243	36.25
13	M	30		4	4	4	123						10	568	1.77	-4.34398	1.9962	-5.11174	-4.51329
14	F	35	6				119.5	0	0	0	0	0	142.6	5387	15.38	6.15425	-2.06678	-0.523849	-0.200163
15	M	29		25	19	4	85	2	2	0	0	1	67.8	1805	7.73	-1.7229	-0.351603	4.93633	-1.12077
16	M	40	15	22	15	2	114	4	1	0	2	0
17	F	19	14	23	14	3							70.4	7662	15.78	1.64575	2.048	-1.85592	-1.20544
18	M	27	14	21	12	9	117.5	2	0	2	1	0	27	371	1.38	0.449016	-1.10645	-1.58721	0.779925
19	M	37	8	15	8	4	110	0	2	0	4	4	46.4	1269	3.79
20	F	23	14	27	6	4	97	0	0	1	4	0	79	3011	18.74	-2.38463	-3.59829	-2.50509	0.715029
21	F	20	13	23	17	3	86	0	2	0	0	3
22	F	61					95	3	2	1	2	2				3.094	5.31489	-0.667765	0.845295
23	M	21	8	24	11	10	76.5	0	0	0	0	0	61	1988	5.97	-1.53762	-3.24065	-0.587021	2.59604
24	M	25	15	9	8	3	120	0	0	0	0	0
25	M	41	15				132.5	1	0	0	0	0	88.2	3630	35.09	-3.55852	-0.606035	-1.60768	-3.55073
26	F	20	13	22	21	8	120	0	0	0	0	0	179	168	1
27	M	24	7	15	7	3	97	1	0	0	0	2				-3.23964	-0.772548	1.93668	-1.17364
28	F	24	17	10	6	2		2	0	0	3	0				6.44243	0.00219895	2.04494	-0.0321272
29	F	55		4	5	1	82	1	3	1	3	1	124	5011	25.3	-1.32324	-1.39402	-0.335697	-1.58635
30	F	22		1	1	3	122.5	2	3	1	2	2	190.6	1673	4.1	0.169035	-2.92854	-0.487038	2.48858
31	M	32	8	15	20	7	79	1	1	2	2	2	66.4	3558	19.68
32	M	23	16	16	7	9	98	0	0	0	0	0	40.8	897	5.48	-2.69908	2.62595	0.297073	-2.09541
33	M	19			4	0	130.5						58.6	3301	13.81
34	F	22	4	13	13	5	89	2	2	2	0	2
35	F	20	10	17	12	6	93	4	4	3	0	2	53.2	1038	4.24	-5.30186	-3.41799	-0.0225249	1.97466
36	M	40	17	17	7	3	104	3	0	2	2	3				6.31084	2.79285	-0.864671	0.743763
37	M	24	18	22	20	6		2	0	0	0	1	121	8970	96.6	1.29175	3.74983	-2.72463	-0.941571
38	F	31	13	16	4	5	117.5	0	4	0	3	2
39	F	28	17	28	7	11	144.5	1	1	2	2	2	54.4	52	1	4.74696	2.19297	-0.24731	0.183625
40	F	19		20	16	0		3	3	1	3	3	65.8	1670	7.47	6.44343	0.179046	-0.0528243	-0.140924
41	M	28	15	10	6	2	125.5	0	3	0	0	0	109.6	5539	20.62
42	M	26					130.5	0	2	0	2	1				2.03759	-4.73112	3.40901	-1.89598
43	F	42	7				110	1	0	2	4	0	87	4149	11.7	-1.38933	-2.17729	-3.01587	-0.164222
44	M	25	9	10	2	1	92	4	1	4	4	4
45	F	40	9	5	14	2	145.5	0	3	0	0	0				-4.19491	-3.4829	0.341108	-0.689435
46	M	27	14	19	10	5	128	0	0	0	1	1	307.6	5676	12.71	0.301862	5.83977	-0.966283	1.80137
47	M			16	6	3	90						74	2999	8.87
48	F	31	8	18	10	3	117	0	0	0	0	0	71	3254	10.67	1.20629	0.52139	-0.267634	-2.01093
49	F	30	11	4			107.5	0	3	0	3	0	125.2	4605	21.09
50	M	35	6	24	18	8	92	0	0	1	1	1	49.6	9097	113.37
51	M	31	1	17	17	5	130	0	1	2	4	4	130.4	6591	15.28	-2.81091	3.40954	3.07292	-2.19697
52	F	23	13	14	5	1	132.5	0	0	0	0	0	88.2	6428	28.01
53	F	24		7		2	124	0	0	0	0	0	173.4	1767	3.24
54	F	24	15	2			117	4	1	1	3	3	247.4	11510	121.08	-0.178471	-0.200248	-2.7009	-4.56658
55	F	23	14	24	12	5	123	3	1	2	3	3	86.6	2350	14.1
56	M	26	12	15	11	3	122.5	0	0	1	0	0	210.6	6927	61.35	-2.41408	-2.47904	-0.0923754	-1.13123
57	M	31	15	19	8	8		0	0	0	0	4	38	1617	8	6.86665	1.1619	0.823096	-2.64958
58	M	37	17	11	7	4	99	1	2	0	2	2	59	3090	12.67
59	M	45	7	13	6	0	103	0	0	1	0	0	134.8	5211	20.15	1.26005	0.789049	-2.90485	2.96674
60	F	29	14	10	7	2	90	2	3	0	4	3	35.6	2946	8.24
61	M	48	6	21	18	2	127	3	0	3	0	3	10	109	1	-0.277343	2.64798	-2.39324	1.62939
62	F	38	8	11	10	8	118	3	3	0	2	3	48.4	4450	9.56
63	M	56	9				122	0	0	0	3	0	101.4	6655	41.2	-0.736388	-1.43118	-2.89754	2.4599
64	M	19		28	16	3	86						82.8	4728	20.84
65	M	37	9	9			123	0	0	0	0	0
66	M	24	7					1	0	0	3	3	95.6	8753	20.81
67	F	45	9				102	0	0	0	0	0	44	4279	31.77
68	M	18	14	12	15	1	106	0	1	0	0	0
69	F	22	16	8	15	0	129.5	4	2	3	4	4				3.70109	-3.01955	2.78616	1.17982
70	M	30	16	20	14	5	125.5	0	0	0	0	0				0.308125	-4.80223	-0.871576	-1.83077
71	M	20	9	16	16	6		1	2	0	1	1	77.4	2542	7.48	-5.42578	2.31744	1.93088	-0.900651
72	M	25	6	12	8	0	118	0	1	0	0	0	23.2	81	1
73	M	26	10	10	6	8	97	0	4	0	1	1	231.6	7610	52.65	-0.732601	6.89323	-4.12155	-2.10144
74	F	38	10				122.5	1	1	0	2	2
75	F	31	15	20	6	9	127.5	2	0	0	0	0	161.6	5507	17.22	2.6686	-2.02069	5.22946	-6.48895
76	F	45	10				117	3	1	1	4	3	208.6	2696	54.33	-2.27535	0.952494	1.48158	-1.22066
77	M	38	7	16	3	4	82	0	0	0	0	0
78	M	20	13	27	19	8	92	0	0	0	1	1	69.4	1398	7.12	1.46869	-1.33285	1.51053	-1.54775
79	M	27	9	7	12	5	108	0	0	0	0	0	72	1821	12.36	-1.6436	-4.67734	-0.5162	-0.764814
80	M	38	9	9	5	0	126	0	0	0	4	3	10	1809	3.89	-0.686689	-0.134296	-2.7806	-0.686837
81	F	57	12				119.5	4	1	4	4	4	96.2	2491	7.31	2.37123	-3.22585	1.87973	-1.64603
82	F	27	11	13	15	5	155	2	0	0	2	2
83	M	49	11	6	7	4	127.5	4	0	0	0	3				4.31598	1.07611	-1.96752	1.13736
84	M	38	11	25	10	2	114	0	0	1	0	0				-1.08193	-0.958503	-1.01075	-3.22155
85	M	52	11					1	1	0	0	1	62.4	1259	3.25
86	F	27	5	11	9	7	113	0	4	0	3	3	107.2	4740	26.34
87	M	20	18	27	13	2	105	0	0	0	0	0				-5.46759	1.93027	1.10094	0.635856
88	F	28	7	20	13	7	120.5	3	2	1	3	1	169	583	2.95	-2.38249	-1.37871	3.50854	2.5653
89	M	35		5	6	2	132.5	1	0	0	4	2	65	10294	66.55
90	F	20	15	23	14	3	113	1	1	1	2	2
91	M	22	14	12	13	4	84	0	1	0	1	1	122.6	513	1.53
92	M	24						0	4	0	0	0				0.0460673	1.111	3.89045	3.57245
93	F	25	14	23	18	7	85	1	0	0	0	0	30.8	1061	2.32	-4.34398	1.9962	-5.11174	-4.51329
94	M	36	14	20	16	3	126.5	2	4	4	4	4	147.8	9617	21.47	6.02124	-0.85403	-0.02357	0.00866906
95	M	20	10	13	13	5	104	0	0	0	0	3				2.33591	-0.853981	-0.83453	3.30228
96	M	23	15				80.5	0	0	0	0	0
97	M	20		8	0	2	132.5	0	1	0	0	0	67.8	2738	4.78	-1.08193	-0.958503	-1.01075	-3.22155
98	M	20	12	17	19	4	102	0	0	0	0	0
99	M	40	10	20	21	3	134.5						42.8	1864	2.71
100	M	20						0	0	0	0	0	181.2	6237	36.18
101	M	19	9	6	10	7	98.5	1	0	1	0	0
102	F	24	10	3	4	3	114.5	0	0	0	0	0	55.6	5332	17.83
103	F	36	1				115	0	3	1	2	2
104	M	29	21	19	10	8	107	0	0	0	0	0	163.8	2411	11.71	-7.49295	0.0177452	3.36889	-3.45434
105	M	50		3	6	3	101						67.6	1053	2.2
106	M	22		10	10	2	108	3	2	1	2	2	130.6	1005	2.79
107	F	25		23	8	6	115.5	1	0	0	3	2				2.97006	2.09429	1.3655	-2.26573
108	M	35	11	15	12	2	106	2	0	1	0	1	75.6	130	1	-3.26539	-0.78299	-0.410208	-2.39628
109	M	22	7	26	14	7	103	4	1	0	4	3	131.6	11360	38.15	1.87846	-1.59149	-0.0300187	-2.22673
110	M	26	15	10	8	1	90	0	0	0	0	0
111	M	18	13	22	11	7	95	0	3	1	3	2
112	M	29	9	4	0	2	113	0	3	1	0	0	87.4	2308	5.14
113	F	34	14				100	1	0	0	4	4				3.75188	1.57508	-1.2713	0.497906
114	F	21		10	1	5		4	4	3	2	2				-4.53934	-0.268102	-3.69783	-4.77931
115	M	40	12	10	7	2	129.5	1	0	1	0	1	144.6	10339	56.77
116	M												87.2	5529	33.61
117	M	48	15				122	0	0	1	0	0
118	M	51	17	14	17	3	78	0	0	0	0	0	28.8	4913	14.02	-1.99887	-2.6267	-2.77991	1.22684
119	M	46	14				114	1	0	0	0	0				0.503401	2.44112	-2.06517	1.74994
120	F	54	10				103	2	2	0	4	2	180.8	1053	4.96
121	F	36	10	15	13	6	114	2	2	2	2	3	75.2	2487	4.77	1.02292	-0.0839497	-2.61001	6.11207
122	M	22		11	11	5	96						151.6	8047	14.66
123	M	23	12	23	13	8	108	3	0	0	4	4	10	1302	4.62
124	F	29	14	18	10	0	82	0	0	0	0	0	82.6	4311	17.93	1.65605	-2.52994	-1.696	-0.560296
125	M	23	16	18	9	3	66.5	0	0	1	0	0	87.4	3922	28.54	0.289937	6.70392	3.25622	-2.87105
126	M	50	13	15	8	4	131.5	0	0	0	0	0	40.2	2123	4.61	-0.672011	-1.28714	2.52793	4.19928
127	M	23					92	1	0	0	2	2	23.2	2110	5.13	0.718917	-0.115976	4.92789	3.4951
128	M	29	12					4	2	3	4	3				-0.824353	2.2285	-1.42106	3.36271
129	M	23	16	7	2	1	138.5	0	4	3	1	2	81.4	5853	21.4	0.580379	-3.00368	-1.09398	1.83617
130	M	35	13	13	6	1	128.5	2	1	0	1	0	258.2	4209	10.62	-1.0979	-2.46785	2.56206	0.918873
131	F	35	14	11	2	1	98	0	4	0	0	0	159	4877	33.84	-0.896566	0.163887	5.07708	4.48241
132	M	29	15	8	6	5	127.5	0	0	0	0	0				-2.8543	-2.11779	-3.25588	2.29993
133	M	18		8	9	1	96	3	2	1	3	3				-5.29555	4.57069	0.378799	-0.8675
134	M	31	3	11	5	0	124.5	2	0	2	0	1
135	M	40	6	14	9	3	148	2	0	0	0	0	44.8	2628	7.56	-5.52235	-2.26695	-1.28319	1.16935
136	M	41		13	5	0	114	3	2	3	3	3	147.6	7321	16.94	-1.32855	0.089864	-0.390666	1.52235
137	M	48					123.5	0	0	0	0	0				2.39523	-3.91752	3.07056	0.410307
138	M	40	7	6	0	1	133.5	0	0	2	3	1
139	M	39	16	10	12	4	100	0	3	0	0	0	107.2	1101	4.41
140	F	24					99.5	3	0	2	3	1
141	F	32	6	28	20	5	119.5	2	2	2	2	1
142	M	21	16	17	12	3		0	0	0	3	4
143	M	31	6	10	5	5	135.5	0	0	0	1	0	153.8	3411	15.25	-0.436105	2.96487	2.83136	0.07664
144	F	47	8				119.5	0	2	1	2	0	253.6	15669	160.03
145	M	36	10	0	2	0	133.5	3	4	3	0	0	92.8	3085	7.91
146	M	22		22	11	6	109	0	0	0	0	0	91	5599	27.81	-5.24337	4.03942	4.26799	-2.58389
147	M	42						4	0	3	4	0
148	F	19	15	22	10	4	79	0	0	0	1	0	88.6	1502	2.16
149	M	31	8	17	8	1	123	0	0	0	0	0	186	3359	25.52	2.53978	1.51937	-3.27406	1.66055
150	F	25		7	10	2	87	0	0	0	4	1	93.2	3322	9.53	5.98657	-0.977592	3.82117	-0.708068
151	F	32		14	14	6	85						256.2	5556	18.6
152	M	29	14				119	2	2	0	1	0				-0.791822	2.59988	1.30534	2.04143
153	F	21	7	21	14	7	113	4	0	0	3	4	152	1635	7.34	-1.29742	2.48957	2.4732	1.05626
154	M	31	17				118	2	0	0	1	1	98.6	816	1.56	-1.35552	1.4203	-2.95903	-3.96406
155	M	20	8	13	7	0	117	0	0	0	0	0
156	M	31		9	6	3	124.5	4	1	0	4	3	97.8	1349	2.55	1.87846	-1.59149	-0.0300187	-2.22673
157	M	28	15				118	1	0	0	4	2	24.4	1967	3.53	-1.83305	1.78618	-0.623469	1.71118
158	M	21	13	21	14	10	102						142	2014	7.42
159	M	18	15	9	4	1	118.5	0	0	0	0	3	10	3681	11.72
160	M	21		23	20	7	89.5						107.8	2216	6.01
161	M	31	8	10	10	2	126.5	0	0	0	3	0	36	5093	31.06	-8.34257	1.32561	-1.73137	1.98103
162	F	21	19	10	17	11	132.5	2	3	2	4	4	40.4	3650	15.32
163	F	27	6	11	9	8	125.5	0	0	0	0	0	95.8	2399	5.61	0.191861	2.91904	-3.25856	1.2316
164	M	27	16	18	15	9	107	0	1	2	2	0	128.2	1165	3.32	-0.357584	5.79842	1.97995	2.81449
165	F	23	9	23	14	2	122	0	0	0	4	1	389	3950	28.61	2.39088	2.72184	-1.31755	3.82531
166	F	21	6	1			115.5	0	0	0	0	2
167	M	25		9	8	4		1	0	1	0	0				1.00878	-0.229877	2.76806	2.94395
168	F	25		11	8	8	108	1	2	1	4	3
169	M	28	14	6	11	3	106	2	2	1	3	2	111.4	5956	35.16	-5.89281	-3.67403	3.00242	-3.25184
170	M	21	19	25	15	7	70.5	1	2	0	1	1	135.2	17301	70.17
171	M	23	18	14	11	5	119	1	4	0	1	1				-0.265844	1.64558	-2.21921	-0.639634
172	M	29	12	20	5	7	102	3	2	1	3	3	188.4	5490	14.18	2.45108	-1.08939	2.29923	1.9142
173	F	19	1	5	3	4	124.5	3	3	1	2	3
174	M	46					132.5	2	3	1	3	3				-2.24009	2.46955	3.71813	0.256066
175	F	33	7	17	11	4	126	0	3	0	0	0	117	8298	92.92	-1.20016	3.15523	5.99613	2.98642
176	M	22	18	8	4	4	105	4	4	3	2	2	94	768	2.61	-4.53934	-0.268102	-3.69783	-4.77931
177	M	35	6				127.5	3	0	0	0	0	55.6	2881	8.98	0.0392896	2.09537	0.945435	-0.409119
178	F	32	8	13	8	5	92	3	2	1	4	4	45.8	3656	8.44	3.74605	-3.02632	-0.993485	-0.748498
179	M	57	13				94	1	2	2	2	2
180	M	60	4				134.5	1	2	2	3	3	48.2	2122	7.29	4.1322	1.67386	2.40392	0.310927
181	M	31	8	1	1	4	97	2	3	0	1	1	63.8	421	1	-3.46193	-0.814772	1.67754	-1.20299
182	M	20	12	20	6	4	129.5	0	0	0	0	0
183	M	27	11	18	8	4	80.5	0	0	0	0	0	174	4664	17.74	-1.56467	4.03879	-0.830503	-3.50677
184	F	22	10				102	2	0	0	0	0
185	F	26	14	19	13	5	99	0	0	0	0	0	186.4	1768	13.34
186	M	24	15				92	0	4	0	0	4
187	M	51	8				86.5	0	3	0	0	0				1.37447	3.88884	2.58996	1.74808
188	M	29		21	16	2	112	2	4	2	4	3
189	M	25		24	16	2	123.5	0	0	1	0	0	42.4	3565	12.68
190	M	45	18				104	4	0	3	3	3	75	2866	22.96	-1.75821	0.372921	2.13287	-1.61881
191	M	20	9	12	9	1	101.5	0	0	0	0	0	149.6	4011	6.36
192	M	27	4	28	15	9	113	0	0	1	1	1				-0.323689	0.584735	-2.56519	3.70132
193	M	19	12	16	9	9	125.5	0	0	0	0	0	51.8	1962	5.31	-0.546599	-4.98071	-1.74955	-0.389879
194	M	24	11	20	13	5	105	0	1	0	2	3				-2.23204	4.36396	3.17406	0.0297425
195	F	46		11	13	3	123.5	0	0	0	0	0	235	10577	55.72	-2.27557	-2.59956	-3.01018	1.36099
196	M	53	9				117.5	0	1	0	1	1				0.0392896	2.09537	0.945435	-0.409119
197	M	25	7	22	16	5	124	0	1	0	4	0				2.57739	0.484767	-2.55654	1.15032
198	M	28		2	6	3	118.5	0	0	0	0	0				-4.64876	0.716466	3.43432	-1.77326
199	M	18	7	12	7	3	89	2	0	0	0	0
200	M	26	17	23	20	5	107	0	0	0	0	0	109.4	1679	8.67
201	M	37	11	35	7	9	111.5	1	4	1	2	2	101	4679	6.61
202	M	35	10	19	12	3	100	0	0	0	1	1
203	F	29	15	21	11	8	87.5	0	2	0	3	3	96	2218	16.16	-2.92725	0.780321	3.10063	1.41914
204	F	38		4	1	1	112						256.2	4726	22.14
205	M	36		8	9	3	126.5	0	1	0	2	2
206	F	32	10	19	13	2		2	0	2	1	3	71.8	4682	20.82
207	F	49	3	2	5	1	128.5	2	0	0	0	0
208	M	52	14	22	12	3	121	0	0	0	0	0	78.8	2818	7.27	-1.5983	-4.67077	2.64466	1.24869
209	F	26	17	11	16	4	99	2	3	0	1	1	79.2	4229	13.85	-2.78952	-0.705522	-3.50883	-0.491404
210	F	29	3	10	9	3	98	1	3	2	0	1	125.8	4699	19.61	-1.69416	-3.74443	-2.9391	1.36142
211	M	19	3	25	11	6	89.5	0	0	0	0	0				-3.95455	0.11821	2.84814	-1.34003
212	M	28	12	10	5	0	137	1	0	1	1	1
213	M	23		20	12	3	139.5	1	2	0	1	0	223.4	4709	27.96	0.032831	-1.80131	-1.73097	-1.15049
214	F	28	15	8	14	4	103	2	2	0	2	2	154.8	2015	12.71	0.873654	1.53353	-3.3015	1.22732
215	M	23	7	10	6	2	133.5	4	2	3	4	3	98.6	1704	3.66	-0.824353	2.2285	-1.42106	3.36271
216	M	18	18	15	11	6	118	2	2	0	3	3
217	F	24		8	3	0	105	1	4	2	3	2	442	6069	20.64	2.31816	4.20125	3.25409	-1.70731
218	M	33	10	18	17	2	90	0	0	1	1	0	54.2	1533	10.6	-2.77201	0.514383	1.59707	0.33679
219	F	26		26	15	8	76.5	0	0	0	0	0	152.2	5209	24.7
220	M	23		9	4	7	128.5	1	0	0	0	0	53.8	2028	1.93
221	M	22		14	11	1	89	2	0				49.2	3503	17.36	0.439794	-4.68206	0.454408	4.65783
222	F	33	10	15	16	8	124.5	4	0	1	3	4				3.83296	-1.54524	1.54431	-4.25255
223	M	20	20	12	15	7	78.5	0	0	0	0	0
224	F	37	6				135.5	1	0	0	1	1
225	M	21	9	10	3	2		0	0	1	0	0				1.71257	-5.71498	-0.691507	0.634346
226	M	32	9				99	0	0	1	0	0	24.6	158	1.45	5.22888	0.703318	-0.449178	1.50874
227	F	26	10	14	8	5		1	2	0	0	1	134	92	1	3.10473	4.96172	1.52838	2.619
228	M	25	8	16		5		2	2	0	2	2	98.4	6269	30.53	1.71257	-5.71498	-0.691507	0.634346
229	M	42	10	16	13	4	132.5	0	0	0	3	4	51.8	6761	24.3	-1.73054	-2.83113	-1.85627	1.37911
230	M	22	15	21	18	4	111	1	0	1	0	0	47.2	2295	8.93
231	M	24	12	15	11	5	130.5	1	3	0	4	2				3.91496	2.4953	1.37753	-0.705859
232	M	20	9	19	14	6	106	1	1	2	2	2	88.6	1007	3.34
233	F	25		18	13	5	89						221.6	8336	55.62	0.466462	-3.42798	2.1443	-3.89923
234	F	26	13	15	2	3	108	2	0	2	0	2	76.4	1524	16.43	2.50884	3.56287	-1.90866	-3.67489
235	F	22	5				110	0	0	1	4	0	96.4	6622	29.97	-2.05057	2.1397	2.52933	-0.225483
236	F	39	4	19	9	4	127.5	2	0	1	0	2	131	2770	6	-1.79062	-2.80934	-2.06688	1.66432
237	M	29	17	4	2	2	116.5	0	0	0	0	0	30.4	923	1.34	-1.04967	2.06909	-1.6423	0.529127
238	F	38	15				106	2	2	0	2	2
239	F	29	15	20	9	4	118	3	3	1	3	3
240	M	37	9	13	14	5	128.5	0	4	2	4	0	253	6563	24.64	-5.68751	-0.383569	-1.71495	1.95714
241	M	42	10	9	12	0	114	1	0	0	2	3				2.63576	0.884153	-3.03188	2.49526
242	M	46	14	25	17	7	126.5	4	1	0	4	4				4.39996	-4.01417	3.2338	-1.97693
243	F	24	10	24	12	1	106	0	3	0	3	4	146	4506	83.73	3.98708	-3.72699	0.377533	-2.91759
244	M	45	9	8	9	3	132.5	0	0	1	4	0	116.4	5644	14.84	-2.29389	-2.23096	-0.184071	1.39837
245	M	58	8				123	1	0	0	0	0				-0.893983	-6.34211	-0.0254674	-0.124016
246	M	27	13	26	9	5	94	0	0	0	0	0	27	2042	3.19	-3.10852	2.33615	0.615087	2.93063
247	F	37		10	8	0	103	2	2	0	2	2	172.6	2480	5.03	-3.82834	1.43337	0.604971	-0.723613
248	M	18					132.5	0	0	1	0	0				-1.18915	-1.71683	4.44004	0.74518
249	M	42					117.5	0	2	2	3	3	72.2	1802	2.96	0.665238	-2.89466	-1.24558	-0.200565
250	M	69	4				123	0	2	0	0	3
251	F	38	8	18	15	10	105	2	0	0	1	0	64.8	1257	2.1
252	M	19	14		12	4	80.5						10	17	1
253	F	33						0	0	0	0	0
254	M	20	7				123	1	2	0	0	1	72.8	6838	19.36	0.238309	3.14873	-0.558152	0.346832
255	F	36											185.8	3157	25.91
256	M	26		17	10	8	92						310.2	714	3.56
257	M	20	6	20	18	5	81	0	0	0	3	0				0.119316	1.65139	1.72594	1.13921
258	M	18	13	22	12	7	135.5	3	2	1	3	3	94.4	4913	13.15	-2.27316	-2.60665	-0.0960777	0.606185
259	M	24	18	18	13	8	114						122.2	3525	14.19
260	M	40	17	7	0	3	118.5						92.8	2091	22.07	-2.78747	0.428729	-2.48035	1.03226
261	M	27	13	7	7	2	117	1	3	0	2	2				2.77639	1.0123	-1.71963	-2.51803
262	M	43	17	16	3	8	99	4	0	0	0	4	27.8	1570	7.22
263	M	34		7	9	5	96	2	2	0	4	2	112.4	205	2.41
264	M	40		20	12	0	116	0	0	0	0	0	88.4	4107	7.35	0.474814	0.507459	-1.0505	1.46645
265	M	28	6	2	0	2	123	0	0	0	0	0				-3.27276	4.82023	-2.85437	-1.21359
266	M	53	8				134.5	1	3	2	0	1	155.8	5525	38.39
267	M	56	5				132.5	0	0	0	0	0
268	F	38	11	4	6	0	108	2	2	1	3	2	45	696	2.99
269	M	28	13	11	3	8	136.5	0	0	0	0	0	154	3418	7.81	-2.0895	-0.137845	3.22442	3.77112
270	M	28					117.5	0	0	0	0	0
271	M	24	12	9	3	4	100	2	2	0	0	1
272	M			15	6	2		0	4	0	0	0				-2.6845	5.26481	-1.20624	-3.8156

### Sheet: Transformed Data
Variable	BoxCox(pC)	BoxCox(Age)	BoxCox(1+Constipation)	BoxCox(pCS)	LOG(pCG)
Transformation	T(Y) = (Y^l - 1) / l	T(Y) = (Y^l - 1) / l	T(Y) = (Y^l - 1) / l	T(Y) = (Y^l - 1) / l	T(Y)=LOG(Y)
Parameters	l = 0.35	l = -0.76	l = 0.76	l = 0.59	Base = 10
1	9.57665	1.18077	0.85635	58.1967	0.681241
2	3.5392	1.22351	0	62.1104	0.853698
3	8.72928	1.18568	0	53.6798	0.79796
4	10.6929	1.24289	0	85.5153	1.02325
5	12.5298	1.23896		58.2366	0.798651
6		1.23606	2.68575
7	11.6506	1.18077	0	66.4889	0.991669
8			1.54586
9	14.7265	1.23896		40.1509	0.240549
10	11.4725	1.21399	1.54586	7.996	0
11		1.2495	0
12	13.5918	1.18568	0	97.3413	1.55931
13	3.5392	1.21658		33.2295	0.247973
14	13.3562	1.22754	0	91.2173	1.18696
15	9.64149	1.21399	1.54586	56.1288	0.888179
16		1.23606	0.85635
17	9.80719	1.1754		106.517	1.19811
18	6.19829	1.2083	0	27.2792	0.139879
19	8.08779	1.23119	1.54586	47.911	0.578639
20	10.3285	1.19437	0	70.5156	1.27277
21		1.18077	1.54586
22		1.25794	1.54586
23	9.1876	1.18568	0	58.6071	0.775974
24		1.20183	0
25	10.8468	1.23754	0	76.6134	1.54518
26	14.6991	1.18077	0	18.7323	0
27		1.19824	0
28		1.19824	0
29	12.5822	1.2532	2.14537	88.3518	1.40312
30	15.0892	1.1902	2.14537	54.2508	0.612784
31	9.55054	1.22132	0.85635	75.9363	1.29403
32	7.60602	1.19437	0	40.9489	0.738781
33	9.01957	1.1754		73.4535	1.14019
34		1.1902	1.54586
35	8.62442	1.18077	2.68575	43.7527	0.627366
36		1.23606	0
37	12.4504	1.19824	0	114.149	1.98498
38		1.21902	2.68575
39	8.71441	1.21123	0.85635	10.3922	0
40	9.51119	1.1754	2.14537	54.2071	0.873321
41	11.9294	1.21123	2.14537	92.3433	1.31429
42		1.20518	1.54586
43	10.7813	1.23896	0	81.2823	1.06819
44		1.20183	0.85635
45		1.23606	2.14537
46	18.362	1.2083	0	93.3431	1.10415
47	10.0302			70.3907	0.947924
48	9.84487	1.21902	0	72.9876	1.02816
49	12.6344	1.21658	2.14537	85.1165	1.32408
50	8.34628	1.22754	0	114.856	2.0545
51	12.8566	1.21902	0.85635	99.6933	1.18412
52	10.8468	1.19437	0	98.6007	1.44731
53	14.5048	1.19824	0	55.5964	0.510545
54	16.8046	1.19824	0.85635	127.331	2.08307
55	10.7593	1.19437	0.85635	63.1517	1.14922
56	15.727	1.20518	0	101.898	1.78781
57	7.34887	1.21902	0	53.4285	0.90309
58	9.04788	1.23119	1.54586	71.3314	1.10278
59	13.0402	1.24289	0	89.8907	1.30428
60	7.11847	1.21399	2.14537	69.8353	0.915927
61	3.5392	1.24638	0	15.1578	0
62	8.25065	1.23289	2.14537	83.8385	0.980458
63	11.5323	1.25405	0	100.118	1.6149
64	10.5471	1.1754		86.1132	1.3189
65		1.23119	0
66	11.2387	1.19824	0	112.929	1.31827
67	7.88622	1.24289	0	82.3989	1.50202
68		1.16951	0.85635
69		1.1902	1.54586
70		1.21658	0
71	10.2344	1.18077	1.54586	65.4007	0.873902
72	5.73008	1.20183	0.85635	13.0623	0
73	16.3556	1.20518	2.68575	106.199	1.7214
74		1.23289	0.85635
75	14.0818	1.21902	0	92.1077	1.23603
76	15.665	1.24289	0.85635	67.1354	1.73504
77		1.23289	0
78	9.74394	1.18077	0	50.0465	0.85248
79	9.9072	1.2083	0	56.351	1.09202
80	3.5392	1.23289	0	56.1844	0.58995
81	11.2696	1.25487	0.85635	64.813	0.863917
82		1.2083	0
83		1.24746	0
84		1.23289	0
85	9.28364	1.25047	0.85635	47.7404	0.511883
86	11.8152	1.2083	2.68575	86.2097	1.42062
87		1.18077	0
88	14.3493	1.21123	1.54586	33.6302	0.469822
89	9.45835	1.22754	0	121.253	1.82315
90		1.18077	0.85635
91	12.521	1.1902	0.85635	31.706	0.184691
92		1.19824	2.68575
93	6.6254	1.20183	0	44.189	0.365488
94	13.5608	1.22941	2.68575	117.69	1.33183
95		1.18077	0
96		1.19437	0
97	9.64149	1.18077	0.85635	67.5987	0.679428
98		1.18077	0
99	7.78275	1.23606		56.9428	0.432969
100	14.7743	1.18077	0	97.3001	1.55847
101		1.1754	0
102	8.80311	1.19824	0	90.8054	1.25115
103		1.22941	2.14537
104	14.1622	1.21399	0	63.8772	1.06856
105	9.62857	1.2485		44.0379	0.342423
106	12.865	1.1902	1.54586	43.117	0.445604
107		1.20183	0
108	10.127	1.22754	0	16.5338	0
109	12.907	1.1902	0.85635	126.602	1.58149
110		1.20518	0
111		1.16951	2.14537
112	10.8032	1.21399	2.14537	62.6459	0.710963
113		1.22558	0
114		1.18568	2.68575
115	13.4355	1.23606	0	121.485	1.75412
116	10.7922			92.2697	1.52647
117		1.24638	0
118	6.40517	1.2495	0	87.585	1.14675
119		1.24409	0
120	14.7606	1.25232	1.54586	44.0379	0.695482
121	10.103	1.22941	1.54586	64.7666	0.678518
122	13.7073	1.1902		108.836	1.16613
123	3.5392	1.19437	0	48.4686	0.664642
124	10.5358	1.21399	0	82.6707	1.25358
125	10.8032	1.19437	0	79.2837	1.45545
126	7.55191	1.2485	0	60.3531	0.663701
127	5.73008	1.19437	0	60.1878	0.710117
128		1.21399	1.54586
129	10.4673	1.19437	2.68575	94.6147	1.33041
130	17.1008	1.22754	0.85635	81.8001	1.02612
131	13.9859	1.22754	2.68575	87.3011	1.52943
132		1.21399	0
133		1.16951	1.54586
134		1.21902	0
135	7.95419	1.23606	0	66.3766	0.878522
136	13.553	1.23754	1.54586	104.407	1.22891
137		1.24638	0
138		1.23606	0
139	11.8152	1.23451	2.14537	44.9351	0.644439
140		1.19824	0
141		1.22132	1.54586
142		1.18568	0
143	13.791	1.21902	0	74.5292	1.18327
144	16.9757	1.24526	1.54586	145.721	2.2042
145	11.0928	1.22941	2.68575	71.2801	0.898176
146	10.9975	1.1902	0	92.7829	1.4442
147		1.23896	0
148	10.8685	1.1754	0	51.6876	0.334454
149	14.9364	1.21902	0	74.0232	1.40688
150	11.1139	1.20183	0	73.6604	0.979093
151	17.0466	1.22132		92.4681	1.26951
152		1.21399	1.54586
153	13.7226	1.18568	0	53.6946	0.865696
154	11.392	1.21902	0	39.2232	0.193125
155		1.18077	0
156	11.3514	1.21902	0.85635	49.2491	0.40654
157	5.883	1.21123	0	58.3295	0.547775
158	13.3323	1.18568		58.9485	0.870404
159	3.5392	1.16951	0	77.0884	1.06893
160	11.8439	1.18568		61.5194	0.778874
161	7.15755	1.21902	0	88.9869	1.4922
162	7.57	1.18568	2.14537	76.8001	1.18526
163	11.2491	1.2083	0	63.7353	0.748963
164	12.7633	1.2083	0.85635	46.0974	0.521138
165	20.1792	1.19437	0	79.5338	1.45652
166		1.18568	0
167		1.20183	0
168		1.20183	1.54586
169	12.0139	1.21123	1.54586	95.3446	1.54605
170	13.0567	1.18568	1.54586	152.165	1.84615
171		1.19437	2.68575
172	15.0164	1.21399	1.54586	91.9822	1.15168
173		1.1754	2.14537
174		1.24409	2.14537
175	12.2714	1.22351	2.14537	110.314	1.96811
176	11.1557	1.1902	2.68575	38.1541	0.416641
177	8.80311	1.22754	0	69.1463	0.953276
178	8.03805	1.22132	1.54586	76.856	0.926342
179		1.25487	1.54586
180	8.23456	1.2572	1.54586	60.3404	0.862728
181	9.37829	1.21902	2.14537	28.9333	0
182		1.18077	0
183	14.5258	1.2083	0	85.5965	1.24895
184		1.1902	0
185	14.9497	1.20518	0	55.6105	1.12516
186		1.19824	2.68575
187		1.2495	2.14537
188		1.21399	2.68575
189	7.74784	1.20183	0	76.0024	1.10312
190	10.0909	1.24289	0	68.986	1.36097
191	13.6305	1.18077	0	80.075	0.803457
192		1.2083	0
193	8.51775	1.1754	0	58.2632	0.725095
194		1.19824	0.85635
195	16.4539	1.24409	0	122.702	1.74601
196		1.25141	0.85635
197		1.20183	0.85635
198		1.21123	0
199		1.16951	0
200	11.9199	1.20518	0	54.3379	0.938019
201	11.5124	1.23119	2.68575	85.7179	0.820201
202		1.22754	0
203	11.2594	1.21399	1.54586	61.5441	1.20844
204	17.0466	1.23289		86.0971	1.34518
205		1.22941	0.85635
206	9.89478	1.22132	0	85.7422	1.31848
207		1.24746	0
208	10.3168	1.25047	0	68.47	0.861534
209	10.3402	1.20518	2.14537	81.9717	1.14145
210	12.6603	1.21399	2.14537	85.8796	1.29248
211		1.1754	0
212		1.21123	0
213	16.1148	1.19437	1.54586	85.9602	1.44654
214	13.8288	1.21123	1.54586	58.9616	1.10415
215	11.392	1.19437	1.54586	54.6992	0.563481
216		1.16951	1.54586
217	21.2325	1.19824	2.68575	96.1372	1.31471
218	8.6995	1.22351	0	52.1642	1.02531
219	13.7302	1.20518	0	89.8755	1.3927
220	8.66958	1.19437	0	59.1313	0.285557
221	8.31457	1.1902	0	75.4138	1.23955
222		1.22351	0
223		1.18077	0
224		1.23119	0
225		1.18568	0
226	5.908	1.22132	0	18.1839	0.161368
227	13.0071	1.20518	1.54586	13.9284	0
228	11.3819	1.20183	1.54586	97.5195	1.48473
229	8.51775	1.23896	0	100.817	1.38561
230	8.15347	1.1902	0	62.4883	0.950851
231		1.19824	2.14537
232	10.8685	1.18077	0.85635	43.1559	0.523746
233	16.0611	1.20183		110.535	1.74523
234	10.175	1.20518	0	52.0264	1.21564
235	11.2799	1.1902	0	99.8994	1.47669
236	12.8818	1.23451	0	67.9489	0.778151
237	6.58211	1.21399	0	41.4839	0.127105
238		1.23289	1.54586
239		1.21399	2.14537
240	16.9592	1.23119	2.68575	99.5067	1.39164
241		1.23896	0
242		1.24409	0.85635
243	13.4905	1.19824	2.14537	84.3031	1.92288
244	12.2442	1.24289	0	93.1108	1.17143
245		1.25567	0
246	6.19829	1.2083	0	59.3134	0.503791
247	14.4768	1.23119	1.54586	64.6854	0.701568
248		1.16951	0
249	9.91959	1.23896	1.54586	56.087	0.471292
250		1.26311	1.54586
251	9.44507	1.23289	0	47.7062	0.322219
252	3.5392	1.1754		5.53808	0
253		1.22351	0
254	9.95666	1.18077	1.54586	101.32	1.28691
255	14.9297	1.22941		72.0139	1.41347
256	18.4246	1.20518		36.9047	0.55145
257		1.18077	0
258	11.1766	1.16951	1.54586	87.585	1.11893
259	12.5034	1.19824		75.6233	1.15198
260	11.0928	1.23606		59.9451	1.3438
261		1.2083	2.14537
262	6.29131	1.24032	0	52.7258	0.858537
263	12.0605	1.22558	1.54586	20.614	0.382017
264	10.8577	1.23606	0	80.9173	0.866287
265		1.21123	0
266	13.8665	1.25141	2.14537	92.2403	1.58422
267		1.25405	0
268	7.97106	1.23289	1.54586	36.4764	0.475671
269	13.7986	1.21123	0	74.5969	0.892651
270		1.21123	0
271		1.19824	1.54586
272			2.68575
