## Supplementary Table 3 for "Microbial metabolite *p*-cresol associates with constipation in adults with high-functioning autism spectrum disorder and induces constipation-like symptoms in mice"

### Sheet: Feuil1
Supplementary Table S3. Serum p-cresol, p-cresol glucuronide, and p-cresol sulfate levels, and relative ratios in ASD patients
Sample ID	pC (ng/ml)	pCG (ng/ml)	pCS (ng/ml)	Tot (pC + pCS + pCG) (ng/ml)	pC/Tot (%)	pCG/Tot (%)	pCS/Tot (%)
1	0.0668	4.795	1957.3	1962.17	3.4044e-05	0.00244373	0.997522
2	0.01	7.139	2263.71	2270.85	4.40363e-06	0.00314375	0.996852
3	0.0546	6.2755	1633.96	1640.29	3.32868e-05	0.00382584	0.996141
4	0.0854	10.545	4653.56	4664.19	1.83097e-05	0.00226084	0.997721
5	0.1228	6.2945	1960.21	1966.63	6.24418e-05	0.00320065	0.996737
6	0.1038	9.814	2638.24	2648.16	3.9197e-05	0.00370597	0.996255
7	0.1798	1.74	858.76	860.68	0.000208905	0.00202166	0.997769
8	0.1002	1	32.0055	33.1057	0.00302667	0.0302063	0.966767
9	0.1486	36.2475	6242.65	6279.05	2.3666e-05	0.00577277	0.994204
10	0.01	1.765	567.99	569.765	1.75511e-05	0.00309777	0.996885
11	0.1426	15.384	5387.48	5403	2.63927e-05	0.0028473	0.997126
12	0.0678	7.728	1805.4	1813.2	3.73924e-05	0.00426208	0.995701
13	0.0704	15.7765	7661.63	7677.48	9.16968e-06	0.00205491	0.997936
14	0.027	1.3815	370.69	372.099	7.25613e-05	0.00371272	0.996215
15	0.0464	3.789	1269.01	1272.85	3.64537e-05	0.00297679	0.996987
16	0.079	18.7415	3011.32	3030.14	2.60714e-05	0.00618503	0.993789
17	0.061	5.971	1987.9	1993.93	3.05928e-05	0.00299458	0.996975
18	0.0882	35.0895	3629.88	3665.06	2.40651e-05	0.00957407	0.990402
19	0.179	1	168.054	169.233	0.00105772	0.00590903	0.993033
20	0.124	25.301	5011.18	5036.61	2.46197e-05	0.00502342	0.994952
21	0.1906	4.1035	1672.55	1676.85	0.000113666	0.00244716	0.997439
22	0.0664	19.6835	3558.13	3577.88	1.85585e-05	0.00550144	0.99448
23	0.0408	5.4815	897.375	902.898	4.51878e-05	0.00607101	0.993884
24	0.0586	13.8145	3301.06	3314.94	1.76776e-05	0.00416735	0.995815
25	0.0532	4.24	1038.29	1042.58	5.10272e-05	0.00406683	0.995882
26	0.121	96.598	8969.87	9066.59	1.33457e-05	0.0106543	0.989332
27	0.0544	1	51.8665	52.9209	0.00102795	0.0188961	0.980076
28	0.0658	7.47	1670.4	1677.94	3.92147e-05	0.00445189	0.995509
29	0.1096	20.618	5539.23	5559.96	1.97124e-05	0.0037083	0.996272
30	0.087	11.7	4149.12	4160.91	2.09089e-05	0.00281189	0.997167
31	0.3076	12.709	5676.43	5689.44	5.40651e-05	0.00223379	0.997712
32	0.074	8.8655	2998.55	3007.49	2.46053e-05	0.00294781	0.997028
33	0.071	10.6715	3253.67	3264.41	2.17497e-05	0.00326904	0.996709
34	0.1252	21.0855	4604.54	4625.75	2.70659e-05	0.00455829	0.995415
35	0.0496	113.372	9096.94	9210.36	5.38524e-06	0.0123092	0.987685
36	0.1304	15.278	6590.72	6606.13	1.97393e-05	0.0023127	0.997668
37	0.0882	28.008	6428.37	6456.47	1.36607e-05	0.00433797	0.995648
38	0.1734	3.236	1766.87	1770.28	9.79505e-05	0.00182796	0.998074
39	0.2474	121.08	11510.4	11631.7	2.12695e-05	0.0104095	0.989569
40	0.0866	14.102	2350.28	2364.47	3.66256e-05	0.00596414	0.993999
41	0.2106	61.3475	6926.67	6988.23	3.01364e-05	0.00877869	0.991191
42	0.038	8	1616.55	1624.59	2.33905e-05	0.00492432	0.995052
43	0.059	12.6685	3089.78	3102.51	1.90169e-05	0.00408331	0.995898
44	0.1348	20.148	5210.67	5230.96	2.57697e-05	0.00385169	0.996123
45	0.0356	8.2435	2945.73	2954.01	1.20514e-05	0.00279062	0.997197
46	0.01	1	108.62	109.63	9.12155e-05	0.00912155	0.990787
47	0.0484	9.563	4450.24	4459.85	1.08524e-05	0.00214424	0.997845
48	0.1014	41.199	6654.89	6696.19	1.51429e-05	0.0061526	0.993832
49	0.0828	20.844	4728.27	4749.2	1.74345e-05	0.00438895	0.995594
50	0.0956	20.8095	8752.5	8773.41	1.08966e-05	0.00237188	0.997617
51	0.044	31.767	4278.52	4310.33	1.0208e-05	0.00736996	0.99262
52	0.0774	7.4835	2542.49	2550.05	3.03523e-05	0.00293465	0.997035
53	0.0232	1	81.3085	82.3317	0.000281787	0.012146	0.987572
54	0.2316	52.653	7609.61	7662.49	3.02252e-05	0.00687153	0.993098
55	0.1616	17.2225	5507.26	5524.65	2.92507e-05	0.00311739	0.996853
56	0.2086	54.3275	2695.99	2750.53	7.584e-05	0.0197517	0.980173
57	0.0694	7.116	1397.57	1404.75	4.94038e-05	0.00506566	0.994885
58	0.072	12.3645	1821.05	1833.48	3.92695e-05	0.00674373	0.993217
59	0.01	3.8905	1808.81	1812.71	5.51659e-06	0.00214623	0.997848
60	0.0962	7.3075	2490.59	2497.99	3.85109e-05	0.00292535	0.997036
61	0.0624	3.2525	1258.96	1262.28	4.94344e-05	0.00257669	0.997374
62	0.1072	26.3445	4740.24	4766.69	2.24894e-05	0.00552679	0.994451
63	0.169	2.9485	582.968	586.086	0.000288354	0.00503083	0.994681
64	0.065	66.545	10294.2	10360.8	6.27363e-06	0.00642275	0.993571
65	0.1226	1.527	513.295	514.945	0.000238084	0.00296537	0.996797
66	0.0308	2.3175	1061.05	1063.4	2.89636e-05	0.00217932	0.997792
67	0.1478	21.4695	9616.66	9638.27	1.53347e-05	0.00222753	0.997757
68	0.0678	4.778	2738.46	2743.31	2.47147e-05	0.00174169	0.998234
69	0.0428	2.705	1864.39	1867.14	2.29227e-05	0.00144874	0.998528
70	0.1812	36.1835	6237.44	6273.81	2.8882e-05	0.00576739	0.994204
71	0.0556	17.831	5331.9	5349.79	1.03929e-05	0.00333303	0.996657
72	0.1638	11.708	2410.69	2422.56	6.76144e-05	0.0048329	0.995099
73	0.0676	2.202	1053.09	1055.36	6.40541e-05	0.0020865	0.997849
74	0.1306	2.7875	1004.56	1007.48	0.000129631	0.00276681	0.997104
75	0.0756	1	130.439	131.515	0.000574841	0.00760372	0.991821
76	0.1316	38.147	11359.8	11398.1	1.15458e-05	0.0033468	0.996642
77	0.0874	5.1405	2307.8	2313.03	3.7786e-05	0.00222241	0.99774
78	0.1446	56.772	10338.5	10395.4	1.391e-05	0.00546125	0.994525
79	0.0872	33.612	5529.07	5562.77	1.56757e-05	0.00604232	0.993942
80	0.0288	14.016	4912.81	4926.85	5.84552e-06	0.00284482	0.997149
81	0.1808	4.9565	1052.76	1057.9	0.000170905	0.00468524	0.995144
82	0.0752	4.7745	2486.77	2491.62	3.01812e-05	0.00191623	0.998054
83	0.1516	14.6595	8046.62	8061.44	1.88056e-05	0.00181847	0.998163
84	0.01	4.6235	1301.53	1306.16	7.65602e-06	0.00353976	0.996453
85	0.0826	17.9275	4310.82	4328.83	1.90814e-05	0.00414142	0.99584
86	0.0874	28.5375	3922.09	3950.71	2.21226e-05	0.00722338	0.992754
87	0.0402	4.6085	2122.71	2127.36	1.88967e-05	0.0021663	0.997815
88	0.0232	5.1255	2110.06	2115.21	1.09682e-05	0.00242316	0.997566
89	0.0814	21.4045	5852.57	5874.05	1.38576e-05	0.00364391	0.996342
90	0.2582	10.624	4208.8	4219.68	6.11895e-05	0.00251773	0.997421
91	0.159	33.8405	4876.7	4910.7	3.23783e-05	0.00689118	0.993076
92	0.0448	7.561	2627.73	2635.33	1.69998e-05	0.00286909	0.997114
93	0.1476	16.94	7320.97	7338.06	2.01143e-05	0.00230851	0.997671
94	0.1072	4.414	1101.17	1105.69	9.69528e-05	0.00399207	0.995911
95	0.1538	15.2495	3411.36	3426.76	4.4882e-05	0.00445012	0.995505
96	0.2536	160.032	15668.5	15828.8	1.60214e-05	0.0101102	0.989874
97	0.0928	7.9145	3085.14	3093.14	3.00018e-05	0.00255872	0.997411
98	0.091	27.8065	5599.06	5626.95	1.61722e-05	0.00494166	0.995042
99	0.0886	2.1565	1502.22	1504.46	5.88914e-05	0.0014334	0.998508
100	0.186	25.5205	3359.08	3384.79	5.49518e-05	0.00753977	0.992405
101	0.0932	9.5275	3321.9	3331.52	2.79752e-05	0.00285981	0.997112
102	0.2562	18.597	5556.33	5575.19	4.59536e-05	0.00333567	0.996618
103	0.152	7.341	1634.6	1642.09	9.25648e-05	0.00447051	0.995437
104	0.0986	1.555	815.688	817.342	0.000120635	0.00190251	0.997977
105	0.0978	2.5495	1348.67	1351.32	7.23736e-05	0.00188667	0.998041
106	0.0244	3.5265	1967.44	1970.99	1.23796e-05	0.0017892	0.998198
107	0.142	7.422	2014.05	2021.61	7.0241e-05	0.00367133	0.996258
108	0.01	11.7165	3681.29	3693.02	2.70781e-06	0.00317261	0.996825
109	0.1078	6.0135	2216.29	2222.41	4.85059e-05	0.00270584	0.997246
110	0.036	31.0645	5093.21	5124.31	7.02533e-06	0.00606218	0.993931
111	0.0404	15.3245	3649.83	3665.2	1.10226e-05	0.00418108	0.995808
112	0.0958	5.613	2399.33	2405.04	3.9833e-05	0.00233385	0.997626
113	0.1282	3.319	1164.88	1168.32	0.00010973	0.00284082	0.997049
114	0.389	28.6105	3949.65	3978.64	9.7772e-05	0.00719102	0.992711
115	0.1114	35.1575	5955.82	5991.09	1.85943e-05	0.0058683	0.994113
116	0.1352	70.169	17301.1	17371.4	7.78291e-06	0.00403934	0.995953
117	0.1884	14.1825	5490.07	5504.44	3.42269e-05	0.00257656	0.997389
118	0.117	92.9175	8297.56	8390.6	1.39442e-05	0.011074	0.988912
119	0.094	2.61	768.093	770.797	0.000121952	0.00338611	0.996492
120	0.0556	8.984	2880.6	2889.64	1.92411e-05	0.00310904	0.996872
121	0.0458	8.4395	3655.82	3664.3	1.2499e-05	0.00230317	0.997684
122	0.0482	7.2885	2122.11	2129.45	2.2635e-05	0.00342272	0.996555
123	0.0638	1	421.019	422.082	0.000151155	0.00236921	0.99748
124	0.174	17.735	4663.66	4681.57	3.7167e-05	0.00378826	0.996175
125	0.1864	13.3415	1767.71	1781.24	0.000104646	0.00749001	0.992405
126	0.0424	12.677	3565.19	3577.91	1.18505e-05	0.00354313	0.996445
127	0.075	22.961	2866.44	2889.47	2.59563e-05	0.00794643	0.992028
128	0.1496	6.3565	4011.19	4017.69	3.72353e-05	0.00158213	0.998381
129	0.0518	5.305	1961.73	1967.09	2.63333e-05	0.00269688	0.997277
130	0.235	55.718	10577.4	10633.3	2.21003e-05	0.00523994	0.994738
131	0.1094	8.665	1678.78	1687.55	6.48275e-05	0.00513465	0.994801
132	0.101	6.6135	4678.76	4685.48	2.1556e-05	0.00141149	0.998567
133	0.096	16.156	2218.39	2234.64	4.29599e-05	0.00722979	0.992727
134	0.2562	22.138	4726.04	4748.43	5.39546e-05	0.00466217	0.995284
135	0.0718	20.816	4681.75	4702.64	1.5268e-05	0.00442645	0.995558
136	0.0788	7.2705	2818.36	2825.71	2.78868e-05	0.00257298	0.997399
137	0.0792	13.8545	4229.1	4243.03	1.86659e-05	0.00326524	0.996716
138	0.1258	19.605	4698.58	4718.31	2.66621e-05	0.00415509	0.995818
139	0.2234	27.964	4709.36	4737.55	4.71552e-05	0.00590263	0.99405
140	0.1548	12.714	2014.68	2027.55	7.63485e-05	0.00627064	0.993653
141	0.0986	3.6635	1703.6	1707.37	5.77498e-05	0.0021457	0.997797
142	0.442	20.6375	6069.35	6090.43	7.25729e-05	0.00338851	0.996539
143	0.0542	10.6015	1532.9	1543.55	3.51138e-05	0.00686825	0.993097
144	0.1522	24.695	5208.96	5233.81	2.90802e-05	0.00471836	0.995253
145	0.0538	1.9315	2027.88	2029.87	2.65042e-05	0.000951539	0.999022
146	0.0492	17.3575	3502.92	3520.33	1.3976e-05	0.00493065	0.995055
147	0.0246	1.4455	158.395	159.866	0.000153879	0.00904197	0.990804
148	0.134	1	92.329	93.463	0.00143372	0.0106994	0.987867
149	0.0984	30.531	6268.82	6299.45	1.56204e-05	0.00484662	0.995138
150	0.0518	24.296	6760.61	6784.96	7.63453e-06	0.00358086	0.996412
151	0.0472	8.9265	2294.64	2303.62	2.04895e-05	0.00387499	0.996105
152	0.0886	3.3355	1006.65	1010.07	8.77164e-05	0.00330224	0.99661
153	0.2216	55.617	8335.9	8391.74	2.64069e-05	0.00662759	0.993346
154	0.0764	16.4275	1524.48	1540.98	4.95787e-05	0.0106604	0.98929
155	0.0964	29.9715	6621.66	6651.73	1.44925e-05	0.00450582	0.99548
156	0.131	6.004	2770.05	2776.18	4.71871e-05	0.00216268	0.99779
157	0.0304	1.338	922.559	923.927	3.2903e-05	0.00144817	0.998519
158	0.253	24.642	6562.54	6587.43	3.84065e-05	0.00374076	0.996221
159	0.146	83.7335	4505.97	4589.85	3.18093e-05	0.0182432	0.981725
160	0.1164	14.841	5643.66	5658.61	2.05704e-05	0.00262273	0.997357
161	0.027	3.191	2042.34	2045.56	1.31993e-05	0.00155996	0.998427
162	0.1726	5.0255	2480.47	2485.67	6.94379e-05	0.00202179	0.997909
163	0.0722	2.959	1802.03	1805.06	3.99987e-05	0.00163928	0.998321
164	0.0648	2.1045	1257.01	1259.18	5.14621e-05	0.00167133	0.998277
165	0.01	1	17.217	18.227	0.000548637	0.0548637	0.944588
166	0.0728	19.3555	6838.44	6857.87	1.06155e-05	0.00282238	0.997167
167	0.1858	25.9095	3157.37	3183.47	5.8364e-05	0.00813877	0.991803
168	0.3102	3.56	713.693	717.563	0.000432296	0.00496124	0.994606
169	0.0944	13.1465	4913.42	4926.66	1.9161e-05	0.00266844	0.997312
170	0.1222	14.1865	3525.02	3539.33	3.45263e-05	0.00400824	0.995957
171	0.0928	22.07	2091.11	2113.28	4.39129e-05	0.0104435	0.989513
172	0.0278	7.2225	1569.77	1577.02	1.76282e-05	0.00457984	0.995403
173	0.1124	2.413	205.21	207.736	0.000541072	0.0116157	0.987843
174	0.0884	7.3465	4107.4	4114.84	2.14832e-05	0.00178537	0.998193
175	0.1558	38.394	5524.95	5563.5	2.8004e-05	0.00690105	0.993071
176	0.045	2.9855	695.524	698.554	6.44188e-05	0.00427383	0.995662
177	0.154	7.8145	3417.83	3425.8	4.4953e-05	0.00228107	0.997674
Mean	0.107	17.86	3670	3688	9e-05	0.005	0.9949
SD	0.071	22.75	2865	2883	3e-06	5.2e-05	5.4e-05
